# Assembly of hundreds of novel bacterial genomes from the chicken caecum

**DOI:** 10.1101/699843

**Authors:** Laura Glendinning, Robert D. Stewart, Mark J. Pallen, Kellie A. Watson, Mick Watson

## Abstract

Chickens are a highly important source of protein for a large proportion of the human population. The caecal microbiota plays a crucial role in chicken nutrition through the production of short chain fatty acids, nitrogen recycling and amino acid production. In this study we sequenced DNA from caecal contents samples taken from 24 chickens belonging to either a fast or slower growing breed consuming either a vegetable-only diet or a diet containing fish meal. We utilised 1.6T of Illumina data to construct 469 draft metagenome-assembled bacterial genomes, including 460 novel strains, 283 novel species and 42 novel genera. We compared our genomes to data from eight EU countries and show that these genomes are abundant within European chicken flocks. We also compared the abundance of our genomes, and the carbohydrate active enzymes they produce, between our chicken groups and demonstrate that there are both breed- and diet-specific microbiomes, as well as an overlapping core microbiome. This data will form the basis for future studies examining the composition and function of the chicken caecal microbiota.
