## Supplementary material for "Assembly of hundreds of novel bacterial genomes from the chicken caecum": Dataset 5

### Sheet: Line_within_vegetable_diet
MAG	ncbi_name	log2FoldChange	Adjusted_p.value	Line
CMAG_42	Helicobacter pullorum CMAG_42	9.95707	6.26e-15	Ross_308
CMAG_260	uncultured Lachnospiraceae sp. CMAG_260	8.19401	7.16e-06	Ross_308
CMAG_33	uncultured Faecalibacterium sp. CMAG_33	3.7011	8.18e-05	Ross_308
CMAG_331	uncultured Clostridia sp. CMAG_331	6.28641	9.16e-05	Ross_308
CMAG_23	uncultured Faecalibacterium sp. CMAG_23	6.55876	0.000100872	Ross_308
CMAG_417	uncultured Clostridia sp. CMAG_417	3.20925	0.000103974	Ross_308
CMAG_273	uncultured Clostridia sp. CMAG_273	3.93965	0.000406746	Ross_308
CMAG_28	Lactobacillus gallinarum CMAG_28	6.20371	0.00103282	Ross_308
CMAG_289	uncultured Anaerostipes sp. CMAG_289	4.85854	0.00122153	Ross_308
CMAG_194	uncultured Clostridia sp. CMAG_194	6.11738	0.0042988	Ross_308
CMAG_205	uncultured Oscillibacter sp. CMAG_205	5.00121	0.00558832	Ross_308
CMAG_81	uncultured Lachnospiraceae sp. CMAG_81	3.87827	0.00558832	Ross_308
CMAG_340	uncultured Clostridia sp. CMAG_340	3.84643	0.00607269	Ross_308
CMAG_275	uncultured Fusicatenibacter sp. CMAG_275	3.80544	0.00699392	Ross_308
CMAG_351	uncultured Clostridia sp. CMAG_351	2.73046	0.00928748	Ross_308
CMAG_226	uncultured Pseudoflavonifractor sp. CMAG_226	1.66867	0.00934056	Ross_308
CMAG_136	uncultured Subdoligranulum sp. CMAG_136	2.24285	0.00980955	Ross_308
CMAG_368	uncultured Clostridia sp. CMAG_368	4.74456	0.0113561	Ross_308
CMAG_271	uncultured Angelakisella sp. CMAG_271	4.72063	0.0114017	Ross_308
CMAG_310	uncultured Butyricicoccus sp. CMAG_310	4.8839	0.0114017	Ross_308
CMAG_35	Lactobacillus gallinarum CMAG_35	5.69912	0.0114017	Ross_308
CMAG_372	Clostridiales bacterium UBA1390 CMAG_372	2.05436	0.0134482	Ross_308
CMAG_352	uncultured Clostridia sp. CMAG_352	2.43827	0.0154894	Ross_308
CMAG_371	uncultured Clostridia sp. CMAG_371	3.03318	0.0187232	Ross_308
CMAG_5	Clostridiales bacterium CHKCI006 CMAG_5	4.09116	0.0187232	Ross_308
CMAG_328	uncultured Clostridia sp. CMAG_328	5.14066	0.0189589	Ross_308
CMAG_332	uncultured Clostridia sp. CMAG_332	5.83242	0.0209092	Ross_308
CMAG_204	uncultured Romboutsia sp. CMAG_204	3.14454	0.0246538	Ross_308
CMAG_147	uncultured Subdoligranulum sp. CMAG_147	3.90211	0.0259793	Ross_308
CMAG_383	Clostridiales bacterium UBA1390 CMAG_383	2.27071	0.0259793	Ross_308
CMAG_386	uncultured Clostridia sp. CMAG_386	3.81214	0.0314996	Ross_308
CMAG_237	uncultured Oscillospiraceae sp. CMAG_237	4.10829	0.0371971	Ross_308
CMAG_309	uncultured Clostridia sp. CMAG_309	3.26518	0.0371971	Ross_308
CMAG_392	uncultured Oscillospiraceae sp. CMAG_392	3.18483	0.0371971	Ross_308
CMAG_401	uncultured Clostridia sp. CMAG_401	2.31336	0.0395693	Ross_308
CMAG_73	uncultured Ruminococcus sp. CMAG_73	4.93539	0.0395693	Ross_308
CMAG_277	uncultured Anaerotruncus sp. CMAG_277	3.84376	0.0407283	Ross_308
CMAG_317	uncultured Clostridia sp. CMAG_317	4.3668	0.0408447	Ross_308
CMAG_426	uncultured Clostridia sp. CMAG_426	3.05103	0.0417711	Ross_308
CMAG_288	uncultured Ruminococcus sp. CMAG_288	2.10099	0.0427513	Ross_308
CMAG_294	uncultured Oscillospiraceae sp. CMAG_294	3.72865	0.0440096	Ross_308
CMAG_330	uncultured Oscillospiraceae sp. CMAG_330	1.92023	0.0448773	Ross_308
CMAG_14	Escherichia coli CMAG_14	2.10995	0.0454421	Ross_308
CMAG_344	uncultured Clostridia sp. CMAG_344	1.95447	0.0478003	Ross_308
CMAG_413	uncultured Clostridia sp. CMAG_413	3.04041	0.0478003	Ross_308
CMAG_15	uncultured Faecalibacterium sp. CMAG_15	2.86917	0.0484965	Ross_308
CMAG_321	uncultured Clostridia sp. CMAG_321	2.87726	0.0484965	Ross_308
CMAG_257	uncultured Oscillospiraceae sp. CMAG_257	2.93076	0.0497661	Ross_308
CMAG_313	uncultured Negativibacillus sp. CMAG_313	1.7911	0.0497661	Ross_308
CMAG_91	uncultured Ruminococcus sp. CMAG_91	-3.64599	0.000819116	Ranger_Classic
CMAG_414	uncultured Clostridia sp. CMAG_414	-4.33962	0.00166815	Ranger_Classic
CMAG_243	uncultured Clostridia sp. CMAG_243	-1.86284	0.00169416	Ranger_Classic
CMAG_322	uncultured Clostridia sp. CMAG_322	-2.82707	0.00607269	Ranger_Classic
CMAG_229	uncultured Lachnospiraceae sp. CMAG_229	-2.85213	0.00846309	Ranger_Classic
CMAG_31	Faecalibacterium sp. An121 CMAG_31	-2.63942	0.00846309	Ranger_Classic
CMAG_240	uncultured Lachnospiraceae sp. CMAG_240	-2.68374	0.0104706	Ranger_Classic
CMAG_419	uncultured Clostridia sp. CMAG_419	-3.89617	0.0129108	Ranger_Classic
CMAG_408	uncultured Ruminococcaceae sp. CMAG_408	-2.69341	0.0221431	Ranger_Classic
CMAG_115	Lachnospiraceae bacterium UBA1818 CMAG_115	-2.7506	0.0395693	Ranger_Classic
CMAG_8	Anaeromassilibacillus sp. An250 CMAG_8	-1.58471	0.0444423	Ranger_Classic
CMAG_196	Anaeromassilibacillus sp. An250 CMAG_196	-1.84991	0.0448773	Ranger_Classic

### Sheet: Line_within_fish_diet
MAG	ncbi_name	log2FoldChange	Adjusted.p.value	Line
CMAG_33	uncultured Faecalibacterium sp. CMAG_33	4.07089	1.13e-05	Ross_308
CMAG_356	uncultured Clostridia sp. CMAG_356	9.99051	0.000101468	Ross_308
CMAG_273	uncultured Clostridia sp. CMAG_273	4.261	0.000305709	Ross_308
CMAG_191	Lachnoclostridium sp. An196 CMAG_191	4.98619	0.000959986	Ross_308
CMAG_194	uncultured Clostridia sp. CMAG_194	7.25363	0.000959986	Ross_308
CMAG_207	uncultured Lachnospiraceae sp. CMAG_207	5.27645	0.00114798	Ross_308
CMAG_198	Lachnoclostridium sp. An196 CMAG_198	5.59374	0.00129001	Ross_308
CMAG_436	Ruminococcus sp. UBA1409 CMAG_436	2.38351	0.00214918	Ross_308
CMAG_366	uncultured Neglecta sp. CMAG_366	2.52884	0.00311679	Ross_308
CMAG_35	Lactobacillus gallinarum CMAG_35	6.60278	0.00318269	Ross_308
CMAG_37	uncultured Blautia sp. CMAG_37	2.98405	0.00318269	Ross_308
CMAG_65	Lachnoclostridium sp. An196 CMAG_65	4.92616	0.00318269	Ross_308
CMAG_195	Lachnoclostridium sp. An138 CMAG_195	2.18057	0.00486498	Ross_308
CMAG_66	Flavonifractor sp. An112 CMAG_66	4.36706	0.00486498	Ross_308
CMAG_124	uncultured Lachnospiraceae sp. CMAG_124	4.14449	0.00544516	Ross_308
CMAG_176	uncultured Bacilli sp. CMAG_176	15.4378	0.00544516	Ross_308
CMAG_190	uncultured Clostridia sp. CMAG_190	7.75905	0.00544516	Ross_308
CMAG_337	uncultured Ruminococcaceae sp. CMAG_337	4.44802	0.00559322	Ross_308
CMAG_303	uncultured Lachnospiraceae sp. CMAG_303	5.08121	0.00580858	Ross_308
CMAG_179	Lachnoclostridium sp. An196 CMAG_179	4.23504	0.00745951	Ross_308
CMAG_28	Lactobacillus gallinarum CMAG_28	5.21859	0.00745951	Ross_308
CMAG_269	uncultured Oscillospiraceae sp. CMAG_269	3.50279	0.00770596	Ross_308
CMAG_311	uncultured Clostridia sp. CMAG_311	4.41845	0.00919921	Ross_308
CMAG_318	uncultured Clostridia sp. CMAG_318	2.59142	0.0103956	Ross_308
CMAG_415	uncultured Clostridia sp. CMAG_415	3.64798	0.0103956	Ross_308
CMAG_461	uncultured Clostridia sp. CMAG_461	6.81935	0.0103956	Ross_308
CMAG_398	uncultured Clostridia sp. CMAG_398	4.8804	0.0104449	Ross_308
CMAG_261	uncultured Eisenbergiella sp. CMAG_261	6.22887	0.0112968	Ross_308
CMAG_201	uncultured Intestinimonas sp. CMAG_201	2.40111	0.0124837	Ross_308
CMAG_246	uncultured Eisenbergiella sp. CMAG_246	3.8661	0.0124837	Ross_308
CMAG_312	uncultured Clostridia sp. CMAG_312	4.42483	0.0124837	Ross_308
CMAG_362	uncultured Clostridia sp. CMAG_362	4.11302	0.0124837	Ross_308
CMAG_241	uncultured Oscillospiraceae sp. CMAG_241	2.90317	0.0217088	Ross_308
CMAG_238	uncultured Eisenbergiella sp. CMAG_238	3.11146	0.0231169	Ross_308
CMAG_463	Ruminococcaceae bacterium UBA1375 CMAG_463	2.98369	0.0246626	Ross_308
CMAG_226	uncultured Pseudoflavonifractor sp. CMAG_226	1.39003	0.0304215	Ross_308
CMAG_262	uncultured Oscillospiraceae sp. CMAG_262	3.03419	0.0311306	Ross_308
CMAG_257	uncultured Oscillospiraceae sp. CMAG_257	3.10706	0.0371113	Ross_308
CMAG_112	uncultured Ruminococcus sp. CMAG_112	2.4022	0.0389311	Ross_308
CMAG_234	uncultured Dorea sp. CMAG_234	2.26876	0.0389311	Ross_308
CMAG_331	uncultured Clostridia sp. CMAG_331	3.22161	0.0403561	Ross_308
CMAG_104	uncultured Lachnospiraceae sp. CMAG_104	3.35778	0.0429356	Ross_308
CMAG_177	uncultured Lentisphaeria sp. CMAG_177	5.21049	0.046256	Ross_308
CMAG_114	uncultured Anaerotignum sp. CMAG_114	5.11958	0.0478457	Ross_308
CMAG_450	uncultured Oscillospiraceae sp. CMAG_450	2.81737	0.0478826	Ross_308
CMAG_245	uncultured Lachnospiraceae sp. CMAG_245	-2.97354	0.000545093	Ranger_Classic
CMAG_15	uncultured Faecalibacterium sp. CMAG_15	-4.7819	0.00129001	Ranger_Classic
CMAG_293	uncultured Clostridia sp. CMAG_293	-2.74181	0.00364882	Ranger_Classic
CMAG_230	uncultured Ruminococcus sp. CMAG_230	-2.17008	0.00416205	Ranger_Classic
CMAG_123	uncultured Ruminococcus sp. CMAG_123	-2.7571	0.00580858	Ranger_Classic
CMAG_377	uncultured Clostridia sp. CMAG_377	-5.80226	0.00667892	Ranger_Classic
CMAG_58	Drancourtella sp. An57 CMAG_58	-1.66002	0.00742216	Ranger_Classic
CMAG_220	uncultured Dorea sp. CMAG_220	-2.06026	0.00745951	Ranger_Classic
CMAG_290	uncultured Fusicatenibacter sp. CMAG_290	-2.45327	0.00817129	Ranger_Classic
CMAG_163	uncultured Blautia sp. CMAG_163	-2.55481	0.00919921	Ranger_Classic
CMAG_170	Massiliomicrobiota sp. An134 CMAG_170	-3.4595	0.00919921	Ranger_Classic
CMAG_126	uncultured Clostridium sp. CMAG_126	-1.00935	0.011444	Ranger_Classic
CMAG_82	uncultured Lachnoclostridium sp. CMAG_82	-2.90092	0.011444	Ranger_Classic
CMAG_137	uncultured Bacilli sp. CMAG_137	-3.44159	0.0196814	Ranger_Classic
CMAG_454	uncultured Neglecta sp. CMAG_454	-1.70113	0.0196814	Ranger_Classic
CMAG_249	uncultured Fusicatenibacter sp. CMAG_249	-7.06905	0.0219628	Ranger_Classic
CMAG_423	uncultured Ruminococcaceae sp. CMAG_423	-2.68287	0.0263669	Ranger_Classic
CMAG_453	uncultured Neglecta sp. CMAG_453	-3.79363	0.0263669	Ranger_Classic
CMAG_268	uncultured Clostridia sp. CMAG_268	-1.69142	0.0296599	Ranger_Classic
CMAG_275	uncultured Fusicatenibacter sp. CMAG_275	-3.16925	0.0303484	Ranger_Classic
CMAG_229	uncultured Lachnospiraceae sp. CMAG_229	-2.0583	0.0311306	Ranger_Classic
CMAG_232	uncultured Blautia sp. CMAG_232	-1.8701	0.0356479	Ranger_Classic
CMAG_222	uncultured Lachnospiraceae sp. CMAG_222	-4.83459	0.0439347	Ranger_Classic
CMAG_144	Massiliomicrobiota sp. An134 CMAG_144	-2.36	0.0468	Ranger_Classic

### Sheet: Diet_within_Ross_308
MAG	ncbi_name	log2FoldChange	Adjusted_p.value	Diet
CMAG_42	Helicobacter pullorum CMAG_42	11.6547	2.36e-17	Vegetable_diet
CMAG_15	uncultured Faecalibacterium sp. CMAG_15	6.69055	8.52e-07	Vegetable_diet
CMAG_260	uncultured Lachnospiraceae sp. CMAG_260	8.24839	3.63e-06	Vegetable_diet
CMAG_102	uncultured Lachnospiraceae sp. CMAG_102	4.79785	1.01e-05	Vegetable_diet
CMAG_31	Faecalibacterium sp. An121 CMAG_31	3.71701	0.000165149	Vegetable_diet
CMAG_386	uncultured Clostridia sp. CMAG_386	6.43792	0.000706919	Vegetable_diet
CMAG_417	uncultured Clostridia sp. CMAG_417	2.75646	0.000837288	Vegetable_diet
CMAG_147	uncultured Subdoligranulum sp. CMAG_147	5.69017	0.00167255	Vegetable_diet
CMAG_377	uncultured Clostridia sp. CMAG_377	6.62764	0.00189727	Vegetable_diet
CMAG_289	uncultured Anaerostipes sp. CMAG_289	4.48834	0.00250151	Vegetable_diet
CMAG_275	uncultured Fusicatenibacter sp. CMAG_275	4.29235	0.00264596	Vegetable_diet
CMAG_121	Lachnoclostridium sp. An76 CMAG_121	2.40261	0.003434	Vegetable_diet
CMAG_308	uncultured Clostridia sp. CMAG_308	6.02492	0.0043982	Vegetable_diet
CMAG_357	uncultured Clostridia sp. CMAG_357	4.68113	0.00563282	Vegetable_diet
CMAG_371	uncultured Clostridia sp. CMAG_371	3.64139	0.0067797	Vegetable_diet
CMAG_300	uncultured Oscillospiraceae sp. CMAG_300	5.06994	0.00879273	Vegetable_diet
CMAG_309	uncultured Clostridia sp. CMAG_309	3.96784	0.00992181	Vegetable_diet
CMAG_119	uncultured Clostridia sp. CMAG_119	4.87094	0.0104101	Vegetable_diet
CMAG_372	Clostridiales bacterium UBA1390 CMAG_372	2.14215	0.0104101	Vegetable_diet
CMAG_100	Lachnoclostridium sp. An76 CMAG_100	2.37686	0.0121673	Vegetable_diet
CMAG_442	uncultured Clostridia sp. CMAG_442	3.4555	0.017642	Vegetable_diet
CMAG_328	uncultured Clostridia sp. CMAG_328	5.19504	0.0199244	Vegetable_diet
CMAG_85	Lachnoclostridium sp. An76 CMAG_85	2.70837	0.0217419	Vegetable_diet
CMAG_400	uncultured Oscillospiraceae sp. CMAG_400	3.3659	0.0217966	Vegetable_diet
CMAG_205	uncultured Oscillibacter sp. CMAG_205	4.09354	0.022611	Vegetable_diet
CMAG_242	uncultured Anaerotruncus sp. CMAG_242	2.40216	0.022611	Vegetable_diet
CMAG_399	uncultured Oscillospiraceae sp. CMAG_399	2.33841	0.022611	Vegetable_diet
CMAG_29	uncultured Lactobacillus sp. CMAG_29	2.54463	0.0298205	Vegetable_diet
CMAG_237	uncultured Oscillospiraceae sp. CMAG_237	4.16268	0.0352177	Vegetable_diet
CMAG_6	Alistipes sp. CHKCI003 CMAG_6	1.78468	0.0352177	Vegetable_diet
CMAG_424	uncultured Clostridia sp. CMAG_424	3.27353	0.0374767	Vegetable_diet
CMAG_340	uncultured Clostridia sp. CMAG_340	2.68508	0.0391092	Vegetable_diet
CMAG_247	uncultured Fusicatenibacter sp. CMAG_247	2.14	0.0449879	Vegetable_diet
CMAG_366	uncultured Neglecta sp. CMAG_366	-2.90667	0.000851263	Fish_meal_diet
CMAG_414	uncultured Clostridia sp. CMAG_414	-4.42798	0.00131217	Fish_meal_diet
CMAG_93	uncultured Ruminococcus sp. CMAG_93	-3.8138	0.003434	Fish_meal_diet
CMAG_212	uncultured Clostridia sp. CMAG_212	-3.67241	0.00782468	Fish_meal_diet
CMAG_286	Flavonifractor sp. An306 CMAG_286	-2.72697	0.0124463	Fish_meal_diet
CMAG_356	uncultured Clostridia sp. CMAG_356	-5.67466	0.0252107	Fish_meal_diet
CMAG_359	uncultured Agathobaculum sp. CMAG_359	-2.27566	0.0352177	Fish_meal_diet
CMAG_345	uncultured Neglecta sp. CMAG_345	-3.0225	0.0374767	Fish_meal_diet
CMAG_440	uncultured Clostridia sp. CMAG_440	-1.94542	0.0399427	Fish_meal_diet
CMAG_438	Firmicutes bacterium CAG_94 CMAG_438	-1.09512	0.0449879	Fish_meal_diet

### Sheet: Diet_within_Ranger_Classic
MAG	ncbi_name	log2FoldChange	Adjusted_p.value	Diet
CMAG_31	Faecalibacterium sp. An121 CMAG_31	5.88896	8.45e-12	Vegetable_diet
CMAG_102	uncultured Lachnospiraceae sp. CMAG_102	6.9534	5.81e-10	Vegetable_diet
CMAG_91	uncultured Ruminococcus sp. CMAG_91	4.88292	8.93e-06	Vegetable_diet
CMAG_176	uncultured Bacilli sp. CMAG_176	18.0724	0.00084979	Vegetable_diet
CMAG_415	uncultured Clostridia sp. CMAG_415	4.60388	0.00104586	Vegetable_diet
CMAG_186	uncultured Clostridia sp. CMAG_186	4.80989	0.00120803	Vegetable_diet
CMAG_240	uncultured Lachnospiraceae sp. CMAG_240	3.16365	0.00279449	Vegetable_diet
CMAG_70	uncultured Mailhella sp. CMAG_70	5.35606	0.00442341	Vegetable_diet
CMAG_356	uncultured Clostridia sp. CMAG_356	7.05426	0.00791233	Vegetable_diet
CMAG_121	Lachnoclostridium sp. An76 CMAG_121	1.96313	0.0147913	Vegetable_diet
CMAG_337	uncultured Ruminococcaceae sp. CMAG_337	3.98985	0.0195119	Vegetable_diet
CMAG_90	uncultured Lachnospiraceae sp. CMAG_90	3.17152	0.0195119	Vegetable_diet
CMAG_357	uncultured Clostridia sp. CMAG_357	4.07316	0.0196846	Vegetable_diet
CMAG_408	uncultured Ruminococcaceae sp. CMAG_408	2.69637	0.0196846	Vegetable_diet
CMAG_179	Lachnoclostridium sp. An196 CMAG_179	3.78042	0.0225875	Vegetable_diet
CMAG_191	Lachnoclostridium sp. An196 CMAG_191	3.58205	0.0225875	Vegetable_diet
CMAG_322	uncultured Clostridia sp. CMAG_322	2.29584	0.0225875	Vegetable_diet
CMAG_104	uncultured Lachnospiraceae sp. CMAG_104	3.62524	0.0329381	Vegetable_diet
CMAG_315	uncultured Clostridia sp. CMAG_315	6.46577	0.0330856	Vegetable_diet
CMAG_66	Flavonifractor sp. An112 CMAG_66	3.42583	0.0354122	Vegetable_diet
CMAG_320	uncultured Ruminococcaceae sp. CMAG_320	2.30753	0.0444116	Vegetable_diet
CMAG_23	uncultured Faecalibacterium sp. CMAG_23	-7.36075	5.92e-06	Fish_meal_diet
CMAG_36	uncultured Faecalibacterium sp. CMAG_36	-2.89918	8.99e-05	Fish_meal_diet
CMAG_81	uncultured Lachnospiraceae sp. CMAG_81	-4.71447	0.00030168	Fish_meal_diet
CMAG_21	uncultured Blautia sp. CMAG_21	-3.95454	0.000936049	Fish_meal_diet
CMAG_447	uncultured Clostridia sp. CMAG_447	-1.93898	0.00101753	Fish_meal_diet
CMAG_453	uncultured Neglecta sp. CMAG_453	-5.63865	0.00209615	Fish_meal_diet
CMAG_339	uncultured Oscillospiraceae sp. CMAG_339	-2.69733	0.00222709	Fish_meal_diet
CMAG_82	uncultured Lachnoclostridium sp. CMAG_82	-3.38743	0.00442341	Fish_meal_diet
CMAG_40	uncultured Blautia sp. CMAG_40	-3.94546	0.00446061	Fish_meal_diet
CMAG_220	uncultured Dorea sp. CMAG_220	-2.19453	0.00673479	Fish_meal_diet
CMAG_64	uncultured Escherichia coli CMAG_64	-2.79595	0.00905714	Fish_meal_diet
CMAG_451	uncultured Clostridia sp. CMAG_451	-3.05787	0.0101257	Fish_meal_diet
CMAG_249	uncultured Fusicatenibacter sp. CMAG_249	-7.49559	0.0196846	Fish_meal_diet
CMAG_123	uncultured Ruminococcus sp. CMAG_123	-2.38103	0.0225875	Fish_meal_diet
CMAG_41	uncultured Lactobacillus sp. CMAG_41	-8.23052	0.0225875	Fish_meal_diet
CMAG_170	Massiliomicrobiota sp. An134 CMAG_170	-3.10665	0.0259367	Fish_meal_diet
CMAG_109	uncultured Lachnospiraceae sp. CMAG_109	-4.64196	0.0271243	Fish_meal_diet
CMAG_245	uncultured Lachnospiraceae sp. CMAG_245	-1.94452	0.0276236	Fish_meal_diet
CMAG_268	uncultured Clostridia sp. CMAG_268	-1.72439	0.0330856	Fish_meal_diet
CMAG_277	uncultured Anaerotruncus sp. CMAG_277	-3.90239	0.0330856	Fish_meal_diet
CMAG_84	uncultured Ruminococcus sp. CMAG_84	-2.78191	0.0330856	Fish_meal_diet
CMAG_34	uncultured Faecalibacterium sp. CMAG_34	-2.16217	0.0338026	Fish_meal_diet
CMAG_255	uncultured Lachnospiraceae sp. CMAG_255	-2.96642	0.0412988	Fish_meal_diet
CMAG_401	uncultured Clostridia sp. CMAG_401	-2.24104	0.0437566	Fish_meal_diet

### Sheet: Line_controlled_by_Diet
MAG	ncbi_name	log2FoldChange	Adjusted.p.value	Line
CMAG_33	uncultured Faecalibacterium sp. CMAG_33	-3.8876	1.77e-11	Ross_308
CMAG_273	uncultured Clostridia sp. CMAG_273	-4.09517	8.54e-09	Ross_308
CMAG_194	uncultured Clostridia sp. CMAG_194	-6.66436	8.65e-07	Ross_308
CMAG_28	Lactobacillus gallinarum CMAG_28	-5.74254	2.35e-06	Ross_308
CMAG_35	Lactobacillus gallinarum CMAG_35	-6.14394	1.69e-05	Ross_308
CMAG_331	uncultured Clostridia sp. CMAG_331	-4.62123	1.78e-05	Ross_308
CMAG_207	uncultured Lachnospiraceae sp. CMAG_207	-4.19051	8.99e-05	Ross_308
CMAG_226	uncultured Pseudoflavonifractor sp. CMAG_226	-1.53089	0.000189492	Ross_308
CMAG_42	Helicobacter pullorum CMAG_42	-5.8051	0.000189492	Ross_308
CMAG_436	Ruminococcus sp. UBA1409 CMAG_436	-1.81979	0.000233905	Ross_308
CMAG_271	uncultured Angelakisella sp. CMAG_271	-4.13696	0.000384105	Ross_308
CMAG_136	uncultured Subdoligranulum sp. CMAG_136	-1.92389	0.00214855	Ross_308
CMAG_257	uncultured Oscillospiraceae sp. CMAG_257	-3.016	0.00232377	Ross_308
CMAG_262	uncultured Oscillospiraceae sp. CMAG_262	-2.824	0.00232586	Ross_308
CMAG_106	uncultured Ruminococcus sp. CMAG_106	-2.78091	0.00312302	Ross_308
CMAG_403	uncultured Clostridia sp. CMAG_403	-2.65449	0.00339958	Ross_308
CMAG_269	uncultured Oscillospiraceae sp. CMAG_269	-2.67427	0.00377049	Ross_308
CMAG_288	uncultured Ruminococcus sp. CMAG_288	-2.06969	0.00377049	Ross_308
CMAG_426	uncultured Clostridia sp. CMAG_426	-3.04821	0.00377049	Ross_308
CMAG_352	uncultured Clostridia sp. CMAG_352	-1.93638	0.00432491	Ross_308
CMAG_276	uncultured Oscillospiraceae sp. CMAG_276	-3.22804	0.00492764	Ross_308
CMAG_205	uncultured Oscillibacter sp. CMAG_205	-3.37779	0.0054975	Ross_308
CMAG_32	uncultured Lactobacillus sp. CMAG_32	-2.05586	0.0054975	Ross_308
CMAG_368	uncultured Clostridia sp. CMAG_368	-3.46895	0.0054975	Ross_308
CMAG_392	uncultured Oscillospiraceae sp. CMAG_392	-2.74853	0.0054975	Ross_308
CMAG_216	uncultured Oscillospiraceae sp. CMAG_216	-3.45501	0.00624032	Ross_308
CMAG_355	uncultured Ruminococcaceae sp. CMAG_355	-1.43085	0.00624032	Ross_308
CMAG_362	uncultured Clostridia sp. CMAG_362	-2.98823	0.00763787	Ross_308
CMAG_309	uncultured Clostridia sp. CMAG_309	-2.93856	0.00817236	Ross_308
CMAG_112	uncultured Ruminococcus sp. CMAG_112	-2.00752	0.00917673	Ross_308
CMAG_383	Clostridiales bacterium UBA1390 CMAG_383	-1.6915	0.00917673	Ross_308
CMAG_63	uncultured Lactobacillus sp. CMAG_63	-3.86133	0.00917673	Ross_308
CMAG_398	uncultured Clostridia sp. CMAG_398	-3.41094	0.00931506	Ross_308
CMAG_303	uncultured Lachnospiraceae sp. CMAG_303	-3.1956	0.00959287	Ross_308
CMAG_463	Ruminococcaceae bacterium UBA1375 CMAG_463	-2.31359	0.00959287	Ross_308
CMAG_241	uncultured Oscillospiraceae sp. CMAG_241	-2.05519	0.0119406	Ross_308
CMAG_302	uncultured Sellimonas sp. CMAG_302	-1.79572	0.0119406	Ross_308
CMAG_311	uncultured Clostridia sp. CMAG_311	-2.91383	0.0125251	Ross_308
CMAG_260	uncultured Lachnospiraceae sp. CMAG_260	-4.43285	0.0141073	Ross_308
CMAG_332	uncultured Clostridia sp. CMAG_332	-4.13643	0.0141129	Ross_308
CMAG_310	uncultured Butyricicoccus sp. CMAG_310	-3.19153	0.0167304	Ross_308
CMAG_190	uncultured Clostridia sp. CMAG_190	-4.61189	0.01693	Ross_308
CMAG_404	Clostridiales bacterium UBA1390 CMAG_404	-1.18245	0.0175205	Ross_308
CMAG_294	uncultured Oscillospiraceae sp. CMAG_294	-2.7781	0.0194466	Ross_308
CMAG_199	uncultured Butyricicoccus sp. CMAG_199	-4.27509	0.0206613	Ross_308
CMAG_66	Flavonifractor sp. An112 CMAG_66	-2.36201	0.0206613	Ross_308
CMAG_314	uncultured Opitutales sp. CMAG_314	-5.64186	0.0207467	Ross_308
CMAG_289	uncultured Anaerostipes sp. CMAG_289	-2.68509	0.0215266	Ross_308
CMAG_104	uncultured Lachnospiraceae sp. CMAG_104	-2.17805	0.0225346	Ross_308
CMAG_421	uncultured Butyricicoccus sp. CMAG_421	-4.39566	0.0225346	Ross_308
CMAG_428	uncultured Ruminococcaceae sp. CMAG_428	-4.50212	0.0264574	Ross_308
CMAG_61	Lachnoclostridium sp. An138 CMAG_61	-1.48245	0.0264574	Ross_308
CMAG_450	uncultured Oscillospiraceae sp. CMAG_450	-1.8384	0.0281039	Ross_308
CMAG_103	uncultured Lachnospiraceae sp. CMAG_103	-2.53824	0.0292337	Ross_308
CMAG_455	uncultured Clostridia sp. CMAG_455	-1.60132	0.0294641	Ross_308
CMAG_168	uncultured Merdibacter sp. CMAG_168	-1.257	0.0324436	Ross_308
CMAG_23	uncultured Faecalibacterium sp. CMAG_23	-2.95243	0.0333442	Ross_308
CMAG_317	uncultured Clostridia sp. CMAG_317	-2.97454	0.0359196	Ross_308
CMAG_429	uncultured Clostridia sp. CMAG_429	-1.23986	0.0359196	Ross_308
CMAG_351	uncultured Clostridia sp. CMAG_351	-1.59258	0.0364356	Ross_308
CMAG_277	uncultured Anaerotruncus sp. CMAG_277	-2.28543	0.0372013	Ross_308
CMAG_366	uncultured Neglecta sp. CMAG_366	-1.39513	0.0373857	Ross_308
CMAG_37	uncultured Blautia sp. CMAG_37	-1.58778	0.0373857	Ross_308
CMAG_417	uncultured Clostridia sp. CMAG_417	-1.51715	0.0373857	Ross_308
CMAG_124	uncultured Lachnospiraceae sp. CMAG_124	-1.88884	0.0409301	Ross_308
CMAG_176	uncultured Bacilli sp. CMAG_176	-7.04841	0.041797	Ross_308
CMAG_415	uncultured Clostridia sp. CMAG_415	-2.02814	0.0459976	Ross_308
CMAG_147	uncultured Subdoligranulum sp. CMAG_147	-2.52093	0.0469709	Ross_308
CMAG_201	uncultured Intestinimonas sp. CMAG_201	-1.32412	0.0469709	Ross_308
CMAG_219	uncultured Intestinimonas sp. CMAG_219	-1.28036	0.0469709	Ross_308
CMAG_344	uncultured Clostridia sp. CMAG_344	-1.35033	0.0469709	Ross_308
CMAG_238	uncultured Eisenbergiella sp. CMAG_238	-1.80036	0.0471552	Ross_308
CMAG_270	uncultured Flavonifractor sp. CMAG_270	-0.947993	0.0471552	Ross_308
CMAG_372	Clostridiales bacterium UBA1390 CMAG_372	-1.22998	0.0486199	Ross_308
CMAG_229	uncultured Lachnospiraceae sp. CMAG_229	2.41544	0.000189492	Ranger_Classic
CMAG_58	Drancourtella sp. An57 CMAG_58	1.43548	0.00109548	Ranger_Classic
CMAG_91	uncultured Ruminococcus sp. CMAG_91	2.85298	0.00120421	Ranger_Classic
CMAG_419	uncultured Clostridia sp. CMAG_419	3.24719	0.00267268	Ranger_Classic
CMAG_243	uncultured Clostridia sp. CMAG_243	1.24337	0.00377049	Ranger_Classic
CMAG_245	uncultured Lachnospiraceae sp. CMAG_245	1.84445	0.00492764	Ranger_Classic
CMAG_137	uncultured Bacilli sp. CMAG_137	2.73458	0.00624032	Ranger_Classic
CMAG_126	uncultured Clostridium sp. CMAG_126	0.760934	0.0069301	Ranger_Classic
CMAG_163	uncultured Blautia sp. CMAG_163	1.86623	0.00753432	Ranger_Classic
CMAG_290	uncultured Fusicatenibacter sp. CMAG_290	1.70767	0.0109103	Ranger_Classic
CMAG_240	uncultured Lachnospiraceae sp. CMAG_240	1.92628	0.0115557	Ranger_Classic
CMAG_293	uncultured Clostridia sp. CMAG_293	1.67808	0.0125251	Ranger_Classic
CMAG_123	uncultured Ruminococcus sp. CMAG_123	1.73011	0.0238177	Ranger_Classic
CMAG_278	uncultured Lachnospiraceae sp. CMAG_278	1.32543	0.0243782	Ranger_Classic
CMAG_31	Faecalibacterium sp. An121 CMAG_31	1.64093	0.0292337	Ranger_Classic
CMAG_268	uncultured Clostridia sp. CMAG_268	1.26709	0.0323859	Ranger_Classic
CMAG_220	uncultured Dorea sp. CMAG_220	1.3094	0.0359196	Ranger_Classic
CMAG_408	uncultured Ruminococcaceae sp. CMAG_408	1.72581	0.0373857	Ranger_Classic
CMAG_121	Lachnoclostridium sp. An76 CMAG_121	1.12982	0.0382125	Ranger_Classic
CMAG_68	Drancourtella sp. An57 CMAG_68	0.979531	0.0382125	Ranger_Classic
CMAG_188	Flavonifractor sp. An10 CMAG_188	1.26712	0.041797	Ranger_Classic
CMAG_101	Lachnospiraceae bacterium UBA1818 CMAG_101	1.61098	0.0432085	Ranger_Classic
CMAG_154	uncultured Bacilli sp. CMAG_154	2.1217	0.0471552	Ranger_Classic
CMAG_431	uncultured Clostridia sp. CMAG_431	1.01765	0.0471552	Ranger_Classic

### Sheet: Diet_controlled_by_Line
MAG	ncbi_name	log2FoldChange	Adjusted_p.value	Diet
CMAG_102	uncultured Lachnospiraceae sp. CMAG_102	5.87328	1.4e-14	Vegetable_Diet
CMAG_31	Faecalibacterium sp. An121 CMAG_31	4.81527	1.85e-14	Vegetable_Diet
CMAG_42	Helicobacter pullorum CMAG_42	7.09908	2.5e-06	Vegetable_Diet
CMAG_91	uncultured Ruminococcus sp. CMAG_91	3.95756	2.61e-06	Vegetable_Diet
CMAG_121	Lachnoclostridium sp. An76 CMAG_121	2.16923	2.25e-05	Vegetable_Diet
CMAG_357	uncultured Clostridia sp. CMAG_357	4.37734	3.9e-05	Vegetable_Diet
CMAG_308	uncultured Clostridia sp. CMAG_308	5.37992	0.000164751	Vegetable_Diet
CMAG_386	uncultured Clostridia sp. CMAG_386	4.79368	0.000181761	Vegetable_Diet
CMAG_186	uncultured Clostridia sp. CMAG_186	3.67484	0.000238579	Vegetable_Diet
CMAG_309	uncultured Clostridia sp. CMAG_309	3.62747	0.00104124	Vegetable_Diet
CMAG_147	uncultured Subdoligranulum sp. CMAG_147	4.03656	0.00175254	Vegetable_Diet
CMAG_100	Lachnoclostridium sp. An76 CMAG_100	1.83241	0.00238032	Vegetable_Diet
CMAG_240	uncultured Lachnospiraceae sp. CMAG_240	2.35347	0.00238032	Vegetable_Diet
CMAG_300	uncultured Oscillospiraceae sp. CMAG_300	3.87204	0.00238032	Vegetable_Diet
CMAG_442	uncultured Clostridia sp. CMAG_442	2.91956	0.00238032	Vegetable_Diet
CMAG_415	uncultured Clostridia sp. CMAG_415	2.98846	0.0025388	Vegetable_Diet
CMAG_119	uncultured Clostridia sp. CMAG_119	3.71639	0.00300266	Vegetable_Diet
CMAG_320	uncultured Ruminococcaceae sp. CMAG_320	2.06207	0.0034826	Vegetable_Diet
CMAG_176	uncultured Bacilli sp. CMAG_176	9.70105	0.00445591	Vegetable_Diet
CMAG_85	Lachnoclostridium sp. An76 CMAG_85	2.15627	0.00445591	Vegetable_Diet
CMAG_29	uncultured Lactobacillus sp. CMAG_29	2.06498	0.00601281	Vegetable_Diet
CMAG_70	uncultured Mailhella sp. CMAG_70	3.40602	0.0080929	Vegetable_Diet
CMAG_188	Flavonifractor sp. An10 CMAG_188	1.63865	0.00811022	Vegetable_Diet
CMAG_104	uncultured Lachnospiraceae sp. CMAG_104	2.48097	0.010506	Vegetable_Diet
CMAG_399	uncultured Oscillospiraceae sp. CMAG_399	1.74129	0.0126878	Vegetable_Diet
CMAG_161	uncultured Subdoligranulum sp. CMAG_161	1.67233	0.0162888	Vegetable_Diet
CMAG_260	uncultured Lachnospiraceae sp. CMAG_260	4.46419	0.0162888	Vegetable_Diet
CMAG_426	uncultured Clostridia sp. CMAG_426	2.48441	0.0203339	Vegetable_Diet
CMAG_315	uncultured Clostridia sp. CMAG_315	4.61232	0.0220283	Vegetable_Diet
CMAG_432	uncultured Clostridia sp. CMAG_432	2.18959	0.0328399	Vegetable_Diet
CMAG_15	uncultured Faecalibacterium sp. CMAG_15	2.75599	0.0337743	Vegetable_Diet
CMAG_378	uncultured Clostridia sp. CMAG_378	1.84242	0.0337743	Vegetable_Diet
CMAG_52	Lachnoclostridium sp. An76 CMAG_52	1.31833	0.0337743	Vegetable_Diet
CMAG_57	uncultured Bifidobacterium sp. CMAG_57	2.54298	0.0337743	Vegetable_Diet
CMAG_90	uncultured Lachnospiraceae sp. CMAG_90	1.97744	0.0341488	Vegetable_Diet
CMAG_205	uncultured Oscillibacter sp. CMAG_205	2.61357	0.03545	Vegetable_Diet
CMAG_408	uncultured Ruminococcaceae sp. CMAG_408	1.76901	0.0375991	Vegetable_Diet
CMAG_372	Clostridiales bacterium UBA1390 CMAG_372	1.31295	0.0447037	Vegetable_Diet
CMAG_451	uncultured Clostridia sp. CMAG_451	-2.95556	0.000279412	Fish_Meal_Diet
CMAG_447	uncultured Clostridia sp. CMAG_447	-1.40399	0.00086319	Fish_Meal_Diet
CMAG_21	uncultured Blautia sp. CMAG_21	-2.86461	0.000935679	Fish_Meal_Diet
CMAG_36	uncultured Faecalibacterium sp. CMAG_36	-1.84399	0.00175254	Fish_Meal_Diet
CMAG_93	uncultured Ruminococcus sp. CMAG_93	-2.80486	0.00175254	Fish_Meal_Diet
CMAG_109	uncultured Lachnospiraceae sp. CMAG_109	-3.88416	0.003551	Fish_Meal_Diet
CMAG_212	uncultured Clostridia sp. CMAG_212	-2.70401	0.00392676	Fish_Meal_Diet
CMAG_365	uncultured Ruminococcaceae sp. CMAG_365	-2.29862	0.00539645	Fish_Meal_Diet
CMAG_23	uncultured Faecalibacterium sp. CMAG_23	-3.75666	0.00601281	Fish_Meal_Diet
CMAG_453	uncultured Neglecta sp. CMAG_453	-3.5289	0.00787899	Fish_Meal_Diet
CMAG_255	uncultured Lachnospiraceae sp. CMAG_255	-2.51776	0.00896598	Fish_Meal_Diet
CMAG_366	uncultured Neglecta sp. CMAG_366	-1.68939	0.0126878	Fish_Meal_Diet
CMAG_38	Lactobacillus crispatus CMAG_38	-1.71321	0.0144131	Fish_Meal_Diet
CMAG_27	Lactobacillus crispatus CMAG_27	-1.48451	0.0184316	Fish_Meal_Diet
CMAG_19	Lactobacillus crispatus CMAG_19	-1.52414	0.0201522	Fish_Meal_Diet
CMAG_39	Lactobacillus crispatus CMAG_39	-1.59326	0.0201768	Fish_Meal_Diet
CMAG_81	uncultured Lachnospiraceae sp. CMAG_81	-2.25768	0.0214609	Fish_Meal_Diet
CMAG_220	uncultured Dorea sp. CMAG_220	-1.41949	0.0291343	Fish_Meal_Diet
CMAG_345	uncultured Neglecta sp. CMAG_345	-2.13109	0.0328399	Fish_Meal_Diet
CMAG_41	uncultured Lactobacillus sp. CMAG_41	-5.58797	0.0337743	Fish_Meal_Diet
CMAG_268	uncultured Clostridia sp. CMAG_268	-1.2886	0.0341488	Fish_Meal_Diet
CMAG_277	uncultured Anaerotruncus sp. CMAG_277	-2.41242	0.0341488	Fish_Meal_Diet
CMAG_291	uncultured Clostridia sp. CMAG_291	-1.18254	0.0341488	Fish_Meal_Diet
CMAG_34	uncultured Faecalibacterium sp. CMAG_34	-1.48874	0.03545	Fish_Meal_Diet
CMAG_339	uncultured Oscillospiraceae sp. CMAG_339	-1.45954	0.0404717	Fish_Meal_Diet
CMAG_40	uncultured Blautia sp. CMAG_40	-2.16386	0.0450354	Fish_Meal_Diet
