## Supplementary material for "Assembly of hundreds of novel bacterial genomes from the chicken caecum": Dataset 6

### Sheet: Line_within_vegetable_diet
CAZyme	log2FoldChange	Adjusted_p.value	Line
GT41	9.85741	2.60041e-42	Ross_308
GT82	9.48508	1.03341e-21	Ross_308
GT2_Glyco_tranf_2_2	7.90982	8.67289e-19	Ross_308
GT99	5.82801	7.55123e-13	Ross_308
PL22	2.25628	1.16811e-08	Ross_308
AA4	1.84777	2.54284e-07	Ross_308
GT9	3.41053	3.74487e-07	Ross_308
GH81	9.71608	5.07237e-06	Ross_308
PL15	2.55076	0.000166067	Ross_308
GT66	4.71434	0.000169169	Ross_308
GT8	1.03717	0.000366535	Ross_308
GH98	4.81294	0.000366535	Ross_308
GH5_40	2.52179	0.000596381	Ross_308
GT21	4.16096	0.000699846	Ross_308
GH128	9.22085	0.00133763	Ross_308
CBM15	1.70085	0.00335038	Ross_308
GH13_10	5.73437	0.00346884	Ross_308
GT30	1.89749	0.00369221	Ross_308
GT2_Cellulose_synt	3.62797	0.00369221	Ross_308
GH19	6.43278	0.00473864	Ross_308
GH126	0.718837	0.00740936	Ross_308
SLH	2.21588	0.00740936	Ross_308
CE11	1.72661	0.0130331	Ross_308
GH23	0.741271	0.0165806	Ross_308
PL2	1.76864	0.0241771	Ross_308
CE6	1.09394	0.0379014	Ross_308
GT19	1.00379	0.0417599	Ross_308
GH15	1.23262	0.0429154	Ross_308
CBM54	0.872865	0.0464665	Ross_308
CBM47	-2.13042	4.51268e-06	Ranger_Classic
GT73	-2.28691	0.000668718	Ranger_Classic
GH137	-1.03715	0.00913099	Ranger_Classic
PL9_2	-2.05486	0.0130331	Ranger_Classic
CBM51	-1.08692	0.0141495	Ranger_Classic
GH42	-0.438744	0.0191382	Ranger_Classic

### Sheet: Line_within_fish_meal_diet
CAZyme	log2FoldChange	Adjusted_p.value	Line
GH149	21.0089	5.07482e-34	Ross_308
PL12_3	3.92516	2.86525e-13	Ross_308
GH71	9.93325	4.04316e-07	Ross_308
PL15	3.20385	8.04065e-07	Ross_308
GH87	9.45556	2.25176e-06	Ross_308
CBM56	5.10076	1.82594e-05	Ross_308
GH148	2.67856	2.13607e-05	Ross_308
PL21	5.60398	8.96539e-05	Ross_308
CBM46	8.69231	0.000104161	Ross_308
GT94	3.15575	0.00037662	Ross_308
GH33	0.70039	0.000713	Ross_308
GH142	1.30759	0.000787917	Ross_308
GH5_48	8.32997	0.000954733	Ross_308
CE15	0.639466	0.00435801	Ross_308
PL12	1.50648	0.00435801	Ross_308
GH105	0.740547	0.0051058	Ross_308
PL22_1	0.945485	0.0051058	Ross_308
GH141	1.2697	0.0051058	Ross_308
CBM25	2.81373	0.0051058	Ross_308
CBM50	7.57764	0.0051058	Ross_308
GH88	0.479126	0.00544144	Ross_308
CBM30	8.43356	0.00614173	Ross_308
GT2_Glyco_tranf_2_2	3.02646	0.00766022	Ross_308
GH52	2.00695	0.00769675	Ross_308
GH113	1.25213	0.00816442	Ross_308
GT23	2.21533	0.00816442	Ross_308
GH13_33	5.95879	0.00816442	Ross_308
CE12	0.728898	0.0090656	Ross_308
CE6	1.2365	0.0092512	Ross_308
GH5_37	2.05801	0.00962925	Ross_308
GH30_4	1.67109	0.0101548	Ross_308
GH123	0.563814	0.012621	Ross_308
PL8_2	1.7653	0.0182285	Ross_308
SLH	1.94789	0.0182285	Ross_308
GT84	1.48783	0.0217106	Ross_308
GH95	0.525399	0.029232	Ross_308
PL26	0.892277	0.0303943	Ross_308
CBM71	1.03538	0.0303943	Ross_308
GH57	1.73734	0.0314493	Ross_308
GH43_19	1.6599	0.0407051	Ross_308
GH43_30	4.62478	0.0407051	Ross_308
GH5	0.832579	0.044316	Ross_308
GH13_10	4.01113	0.0494649	Ross_308
GH67	-1.84611	0.00010986	Ranger_Classic
GH145	-2.84784	0.00053685	Ranger_Classic
GH5_44	-1.79926	0.000787917	Ranger_Classic
GH43_12	-1.15627	0.00093814	Ranger_Classic
GH125	-0.9071	0.00108606	Ranger_Classic
GH91	-2.13447	0.00224879	Ranger_Classic
GH4	-0.451906	0.00359489	Ranger_Classic
GH5_18	-1.8607	0.00465856	Ranger_Classic
GH53	-1.26817	0.0182285	Ranger_Classic
GH42	-0.419077	0.0207784	Ranger_Classic
GH27	-0.638053	0.0213934	Ranger_Classic
GH30_1	-0.748037	0.0327979	Ranger_Classic
GH140	-0.670563	0.0407051	Ranger_Classic
PL27	-0.881354	0.0418268	Ranger_Classic
PL9_2	-1.57063	0.0458349	Ranger_Classic

### Sheet: Diet_within_Ross308
CAZyme	log2FoldChange	Adjusted_p.value	Diet
GT41	11.269	3.01885e-46	Vegetable_diet
GT82	10.8968	7.27538e-25	Vegetable_diet
GT2_Glyco_tranf_2_2	7.14815	1.91458e-15	Vegetable_diet
GT99	5.50271	1.98742e-11	Vegetable_diet
GH81	10.7539	3.07134e-07	Vegetable_diet
PL22	2.05057	3.09855e-07	Vegetable_diet
GT66	4.93656	6.02656e-05	Vegetable_diet
CBM26	9.03475	0.000531203	Vegetable_diet
GH128	8.81602	0.00244148	Vegetable_diet
GT2_Glyco_tranf_2_5	1.26427	0.00282623	Vegetable_diet
GH30	1.33352	0.0058208	Vegetable_diet
GT9	2.02652	0.00751624	Vegetable_diet
GH13	0.565785	0.0079211	Vegetable_diet
GH5_18	1.74294	0.00891089	Vegetable_diet
GH13_28	1.26547	0.0118552	Vegetable_diet
GH43_4	0.855452	0.0151994	Vegetable_diet
GH5_7	1.68044	0.0151994	Vegetable_diet
CBM74	1.2076	0.0178826	Vegetable_diet
GH13_40	7.86856	0.0190458	Vegetable_diet
GT3	1.55752	0.0224913	Vegetable_diet
CE11	1.48876	0.0371794	Vegetable_diet
GH148	-3.39165	1.16158e-08	Fish_meal_diet
CBM47	-2.12643	4.65122e-06	Fish_meal_diet
GH87	-8.45643	2.90735e-05	Fish_meal_diet
GH71	-7.48415	4.37949e-05	Fish_meal_diet
GH5_48	-9.25443	0.000179783	Fish_meal_diet
GH30_4	-2.25278	0.000332581	Fish_meal_diet
CE15	-0.745892	0.000531203	Fish_meal_diet
CBM46	-6.9394	0.00144438	Fish_meal_diet
GH5_13	-1.04485	0.00148942	Fish_meal_diet
GH39	-0.966391	0.00148942	Fish_meal_diet
GH142	-1.19971	0.00244148	Fish_meal_diet
GH50	-1.48954	0.00584805	Fish_meal_diet
GH43_35	-0.602573	0.00600972	Fish_meal_diet
CBM30	-8.39624	0.00751624	Fish_meal_diet
PL21	-3.86225	0.00924634	Fish_meal_diet
GH109	-0.225079	0.00924634	Fish_meal_diet
GH29	-0.481971	0.0118552	Fish_meal_diet
GH72	-1.39945	0.0151994	Fish_meal_diet
GH153	-2.17533	0.0193161	Fish_meal_diet
GH137	-0.927178	0.020349	Fish_meal_diet
GH43_28	-1.04592	0.0322771	Fish_meal_diet
GH140	-0.675361	0.0484592	Fish_meal_diet

### Sheet: Diet_within_Ranger_Classic
CAZyme	log2FoldChange	Adjusted_p.value	Diet
GH149	19.8867	2.72767e-30	Vegetable_diet
PL12_3	2.74557	4.27438e-06	Vegetable_diet
GH105	0.996925	0.000218622	Vegetable_diet
GT73	2.53283	0.0003227	Vegetable_diet
GH130	0.975702	0.000379449	Vegetable_diet
GH13_33	8.02729	0.000379449	Vegetable_diet
CBM56	4.09996	0.00190226	Vegetable_diet
PL22_1	1.00041	0.00699023	Vegetable_diet
GT94	2.49643	0.0157298	Vegetable_diet
CBM38	2.87513	0.0157298	Vegetable_diet
CBM74	1.31405	0.0178724	Vegetable_diet
GH52	2.01452	0.0178724	Vegetable_diet
GH43_33	1.41511	0.025944	Vegetable_diet
GH111	1.78688	0.0375338	Vegetable_diet
CBM4	0.787322	0.0454082	Vegetable_diet
CBM26	6.38573	0.0454082	Vegetable_diet
GH13_28	1.1343	0.0499156	Vegetable_diet
AA4	-1.2172	0.00458853	Fish_meal_diet
GH140	-0.867113	0.0152233	Fish_meal_diet
GH53	-1.35923	0.0240027	Fish_meal_diet
AA6	-0.317642	0.0282047	Fish_meal_diet
PL17	-1.14233	0.0454082	Fish_meal_diet
GH145	-1.96232	0.0473232	Fish_meal_diet

### Sheet: Line_controlled_by_diet
CAZyme	log2FoldChange	Adjusted_p.value	Line
GT2_Glyco_tranf_2_2	5.56372	3.65e-11	Ross_308
PL15	2.87799	6.04e-11	Ross_308
GT41	4.87829	3.6e-05	Ross_308
GT82	5.23955	3.6e-05	Ross_308
GT9	2.20641	0.000138565	Ross_308
SLH	2.08196	0.000159624	Ross_308
GT99	3.18058	0.000159624	Ross_308
GH71	6.04537	0.000165143	Ross_308
GH13_10	4.86792	0.00023403	Ross_308
CE6	1.16522	0.000265106	Ross_308
CBM46	5.98955	0.00031523	Ross_308
GT66	3.29956	0.000350384	Ross_308
GH87	5.80032	0.000944866	Ross_308
GH141	1.02003	0.00103665	Ross_308
CE12	0.616655	0.00109567	Ross_308
PL12	1.17326	0.00109567	Ross_308
GT8	0.69839	0.00131568	Ross_308
GH149	4.69954	0.00131568	Ross_308
PL26	0.833794	0.00186198	Ross_308
PL12_3	1.89804	0.00209749	Ross_308
CBM25	2.09269	0.00253688	Ross_308
GH98	3.05429	0.00253688	Ross_308
PL2	1.49584	0.00288047	Ross_308
GT19	0.87954	0.00334281	Ross_308
CBM50	5.43563	0.00357229	Ross_308
GH15	1.06709	0.00418393	Ross_308
GH148	1.50147	0.00464179	Ross_308
GH19	4.4299	0.00471909	Ross_308
GT84	1.20403	0.00570246	Ross_308
PL9	1.01052	0.00770415	Ross_308
GH57	1.4306	0.00770415	Ross_308
PL22_1	0.631733	0.0114121	Ross_308
GH142	0.785402	0.0114331	Ross_308
GH95	0.409493	0.0116067	Ross_308
GT89	3.44558	0.0118056	Ross_308
GH43_30	3.65421	0.0118056	Ross_308
GH43_19	1.32968	0.0135739	Ross_308
CBM20	2.82726	0.0135739	Ross_308
GH13_32	2.82726	0.0135739	Ross_308
AA4	0.876024	0.0171129	Ross_308
GH128	5.54793	0.0171129	Ross_308
CBM54	0.65386	0.0173645	Ross_308
GH81	4.58948	0.0173645	Ross_308
GH123	0.38211	0.0180601	Ross_308
GH115	0.610421	0.0190778	Ross_308
PL22	1.01419	0.0190778	Ross_308
CBM15	1.00182	0.0198762	Ross_308
GT30	1.12379	0.0198762	Ross_308
CE3	0.192463	0.0207274	Ross_308
GT21	2.13805	0.0282405	Ross_308
GH43_29	0.976524	0.0290322	Ross_308
GT2_Cellulose_synt	2.03054	0.0290322	Ross_308
CE2	0.355926	0.0338727	Ross_308
GH5	0.59568	0.0344642	Ross_308
GT4	0.200334	0.0363066	Ross_308
GH33	0.362076	0.0363066	Ross_308
PL11	0.470993	0.0363066	Ross_308
GH5_19	0.63449	0.0363066	Ross_308
GT94	1.53832	0.0379371	Ross_308
CE11	1.01347	0.0402426	Ross_308
GH143	0.58432	0.0448799	Ross_308
GH5_37	1.18708	0.0448799	Ross_308
GH99	0.784842	0.045127	Ross_308
GH5_48	4.15429	0.0462823	Ross_308
GH4	-0.392755	0.000165143	Ranger_Classic
GH42	-0.42891	0.000270163	Ranger_Classic
GH5_44	-1.35848	0.000350384	Ranger_Classic
GH91	-1.70545	0.000363971	Ranger_Classic
PL9_2	-1.7991	0.000548091	Ranger_Classic
GH67	-1.2227	0.000944866	Ranger_Classic
GH125	-0.65416	0.00109567	Ranger_Classic
GH145	-1.86939	0.00227405	Ranger_Classic
GH140	-0.574757	0.00758038	Ranger_Classic
GH43_12	-0.706967	0.00889187	Ranger_Classic
GH13_4	-0.519445	0.0130409	Ranger_Classic
GH31	-0.279722	0.0135739	Ranger_Classic
GH27	-0.456208	0.0173645	Ranger_Classic
GH30_1	-0.558173	0.0187071	Ranger_Classic
GT73	-1.1876	0.0316244	Ranger_Classic
GH129	-0.440182	0.0395626	Ranger_Classic
GH13_18	-0.648208	0.039626	Ranger_Classic
CBM48	-0.190031	0.039626	Ranger_Classic
GH13_31	-0.444225	0.0411016	Ranger_Classic
GH5_18	-1.00236	0.0446264	Ranger_Classic
GH138	-0.838702	0.0448799	Ranger_Classic
GH79	-0.629427	0.0448799	Ranger_Classic
GH13_11	-0.524827	0.0448799	Ranger_Classic
GH120	-0.501967	0.0448799	Ranger_Classic

### Sheet: Diet_controlled_by_line
CAZyme	log2FoldChange	Adjusted_p.value	Diet
GT2_Glyco_tranf_2_2	4.8149	2.89e-08	Vegetable_Diet
GT41	6.11975	2.89e-08	Vegetable_Diet
GT82	6.45509	5.49e-08	Vegetable_Diet
CBM26	7.82332	1.35e-05	Vegetable_Diet
CBM74	1.26081	0.000177784	Vegetable_Diet
GT66	3.52107	0.000177784	Vegetable_Diet
GH13_28	1.19994	0.000315608	Vegetable_Diet
GT99	2.85813	0.000871488	Vegetable_Diet
CBM38	2.4312	0.000948484	Vegetable_Diet
GH81	6.28884	0.00121857	Vegetable_Diet
GT2_Glyco_tranf_2_5	0.909682	0.00506713	Vegetable_Diet
GH111	1.47224	0.00682546	Vegetable_Diet
PL22_1	0.686636	0.00975029	Vegetable_Diet
GH13_33	4.54697	0.00975029	Vegetable_Diet
GH130	0.588064	0.00982003	Vegetable_Diet
GH13	0.396661	0.0143703	Vegetable_Diet
GT73	1.43317	0.0143703	Vegetable_Diet
GH43_33	0.980166	0.0235646	Vegetable_Diet
GH59	1.37743	0.0257375	Vegetable_Diet
GT13	2.19669	0.0257375	Vegetable_Diet
PL11	0.525731	0.0290298	Vegetable_Diet
GH149	3.56932	0.0290877	Vegetable_Diet
GH43_4	0.576695	0.029739	Vegetable_Diet
CBM57	1.33976	0.029739	Vegetable_Diet
GH5_7	1.07475	0.0471242	Vegetable_Diet
GH148	-2.21343	1.88e-05	Fish_Meal_Diet
GH39	-0.795931	0.000184557	Fish_Meal_Diet
GH140	-0.771287	0.000293717	Fish_Meal_Diet
GH5_48	-5.9735	0.00699519	Fish_Meal_Diet
GH112	-0.45499	0.0143703	Fish_Meal_Diet
GH116	-0.390167	0.0143703	Fish_Meal_Diet
CBM46	-4.43512	0.0153911	Fish_Meal_Diet
GH43_35	-0.401677	0.0190362	Fish_Meal_Diet
AA6	-0.225332	0.0220282	Fish_Meal_Diet
GH109	-0.152191	0.0248445	Fish_Meal_Diet
GH71	-3.92321	0.0274816	Fish_Meal_Diet
GH50	-0.9385	0.0274816	Fish_Meal_Diet
GH87	-4.13721	0.0323771	Fish_Meal_Diet
